# The histone methyltransferase SETD2 regulates HIV expression and latency through a post-transcriptional mechanism

**DOI:** 10.1101/2023.12.15.571871

**Authors:** Cameron Bussey-Sutton, Airlie Ward, Anne-Marie W Turner, Jackson J Peterson, Ann Emery, Arturo SR Longoria, David M Margolis, Brian D Strahl, Edward P Browne

## Abstract

HIV can enter a state of transcriptional latency in CD4 T cells, allowing the virus to evade the host immune system and persist during antiretroviral therapy. Thus, understanding the mechanisms that drive HIV latency, and developing strategies to reactivate viral expression in latently infected cells, are key goals for achieving a cure for HIV. The full spectrum of mechanisms behind the regulation of HIV expression and latency are unclear but include covalent modifications to cellular histones that are associated with the integrated provirus. Here we investigate the role of the SETD2 histone methyltransferase, which deposits H3K36 trimethylation (H3K36me3) cotranscriptionally at genes, in HIV infection. We show that prevention of H3K36me3 through addition of a potent and selective inhibitor of SETD2 (EPZ-719) in human T cells leads to reduced post-integration viral gene expression and accelerated the emergence of a latently infected pool within a population of infected cells. CRISPR/Cas9-mediated knockout of SETD2 in HIV infected primary CD4 T cells confirmed the role of SETD2 in HIV expression. Intriguingly, EPZ-719 exposure also enhanced responsiveness of latently infected cells to latency reversal with the HDAC inhibitor vorinostat. Transcriptomic profiling of EPZ-719 exposed HIV-infected cells identified numerous cellular pathways impacted by EPZ-719. Finally, we show SETD2 inhibition does not affect HIV viral transcription, but instead leads to a shift in the pattern of viral RNA splicing – a result that would be predicted to reduce HIV expression. These results identify SETD2 and H3K36me3 as novel regulators of HIV expression and latency through a post-transcriptional mechanism.
