## Supplementary material for "The histone methyltransferase SETD2 regulates HIV expression and latency through a post-transcriptional mechanism": Table S4

### Sheet: Table S4- Upregulated genes mol
Analysis Type:	PANTHER Overrepresentation Test (Released 20230705)
Annotation Version and Release Date:	GO Ontology database DOI: 10.5281/zenodo.7942786 Released 2023-05-10
Analyzed List:	upload_1 (Homo sapiens)
Reference List:	Homo sapiens (all genes in database)
Test Type:	FISHER
Correction:	FDR
GO biological process complete	Homo sapiens - REFLIST (20589)	upload_1 (425)	upload_1 (expected)	upload_1 (over/under)	upload_1 (fold Enrichment)	upload_1 (raw P-value)	upload_1 (FDR)
nucleosome assembly (GO:0006334)	88	13	1.82	+	7.16	1.28e-07	0.000249
nucleosome organization (GO:0034728)	108	14	2.23	+	6.28	1.82e-07	0.000314
T cell differentiation (GO:0030217)	181	14	3.74	+	3.75	4.57e-05	0.0245
lymphocyte differentiation (GO:0030098)	290	18	5.99	+	3.01	6.16e-05	0.0309
leukocyte differentiation (GO:0002521)	424	24	8.75	+	2.74	1.62e-05	0.0126
hemopoiesis (GO:0030097)	685	33	14.14	+	2.33	1.66e-05	0.0123
regulation of cell migration (GO:0030334)	933	39	19.26	+	2.03	5.38e-05	0.0279
regulation of locomotion (GO:0040012)	1036	43	21.39	+	2.01	2.9e-05	0.018
regulation of multicellular organismal development (GO:2000026)	1401	58	28.92	+	2.01	9.34e-07	0.00132
regulation of cell motility (GO:2000145)	991	41	20.46	+	2	3.61e-05	0.0216
positive regulation of multicellular organismal process (GO:0051240)	1654	68	34.14	+	1.99	8.68e-08	0.000193
positive regulation of developmental process (GO:0051094)	1319	51	27.23	+	1.87	2.46e-05	0.0159
cell development (GO:0048468)	2185	83	45.1	+	1.84	8.27e-08	0.000214
regulation of cell population proliferation (GO:0042127)	1674	63	34.55	+	1.82	6.64e-06	0.00644
regulation of cell differentiation (GO:0045595)	1558	57	32.16	+	1.77	4.25e-05	0.0236
regulation of multicellular organismal process (GO:0051239)	2983	109	61.58	+	1.77	2.68e-09	4.16e-05
regulation of developmental process (GO:0050793)	2462	89	50.82	+	1.75	2.47e-07	0.000384
cellular developmental process (GO:0048869)	3614	122	74.6	+	1.64	2.63e-08	0.000102
cell differentiation (GO:0030154)	3590	121	74.11	+	1.63	2.58e-08	0.000134
animal organ development (GO:0048513)	2925	96	60.38	+	1.59	4.8e-06	0.00532
regulation of biological quality (GO:0065008)	2934	91	60.56	+	1.5	8.46e-05	0.0398
system development (GO:0048731)	3553	109	73.34	+	1.49	1.81e-05	0.0128
anatomical structure development (GO:0048856)	5201	159	107.36	+	1.48	5.5e-08	0.000171
developmental process (GO:0032502)	5702	173	117.7	+	1.47	1.11e-08	8.59e-05
negative regulation of cellular process (GO:0048523)	4705	139	97.12	+	1.43	5.07e-06	0.00525
negative regulation of biological process (GO:0048519)	5320	154	109.82	+	1.4	3.22e-06	0.00384
positive regulation of cellular process (GO:0048522)	5511	155	113.76	+	1.36	1.54e-05	0.0126
positive regulation of biological process (GO:0048518)	6219	171	128.37	+	1.33	1.49e-05	0.0128
multicellular organismal process (GO:0032501)	6713	183	138.57	+	1.32	8.6e-06	0.00786
regulation of cellular process (GO:0050794)	11039	277	227.87	+	1.22	2.16e-06	0.0028
regulation of biological process (GO:0050789)	11806	287	243.7	+	1.18	2.37e-05	0.016
biological regulation (GO:0065007)	12228	294	252.41	+	1.16	4.04e-05	0.0233
detection of chemical stimulus involved in sensory perception (GO:0050907)	491	0	10.14	-	< 0.01	6.44e-05	0.0313
