## Supplementary material for "The histone methyltransferase SETD2 regulates HIV expression and latency through a post-transcriptional mechanism": Table S5

### Sheet: Table S4- Upregulated genes mol
Analysis Type:	PANTHER Overrepresentation Test (Released 20230705)
Annotation Version and Release Date:	GO Ontology database DOI: 10.5281/zenodo.7942786 Released 2023-05-10
Analyzed List:	upload_1 (Homo sapiens)
Reference List:	Homo sapiens (all genes in database)
Test Type:	FISHER
Correction:	FDR
GO molecular function complete	Homo sapiens - REFLIST (20589)	upload_1 (424)	upload_1 (expected)	upload_1 (over/under)	upload_1 (fold Enrichment)	upload_1 (raw P-value)	upload_1 (FDR)
structural constituent of chromatin (GO:0030527)	63	21	1.3	+	16.19	1.57e-17	7.96e-14
protein heterodimerization activity (GO:0046982)	325	25	6.69	+	3.74	5.43e-08	0.000137
