## Supplementary material for "The histone methyltransferase SETD2 regulates HIV expression and latency through a post-transcriptional mechanism": Table S6

### Sheet: Table S6- GO Downregulated gene
Analysis Type:	PANTHER Overrepresentation Test (Released 20230705)
Annotation Version and Release Date:	GO Ontology database DOI: 10.5281/zenodo.7942786 Released 2023-05-10
Analyzed List:	upload_1 (Homo sapiens)
Reference List:	Homo sapiens (all genes in database)
Test Type:	FISHER
Correction:	FDR
GO biological process complete	Homo sapiens - REFLIST (20589)	upload_1 (481)	upload_1 (expected)	upload_1 (over/under)	upload_1 (fold Enrichment)	upload_1 (raw P-value)	upload_1 (FDR)
regulation of biological process (GO:0050789)	11806	358	275.81	+	1.3	1.55e-14	2.4e-10
regulation of transcription by RNA polymerase II (GO:0006357)	2594	122	60.6	+	2.01	6.64e-14	3.44e-10
regulation of cellular process (GO:0050794)	11039	340	257.89	+	1.32	5.46e-14	4.24e-10
biological regulation (GO:0065007)	12228	364	285.67	+	1.27	1.34e-13	5.2e-10
regulation of metabolic process (GO:0019222)	6719	236	156.97	+	1.5	2.29e-13	7.11e-10
regulation of biosynthetic process (GO:0009889)	4177	167	97.58	+	1.71	3.67e-13	9.49e-10
regulation of cellular biosynthetic process (GO:0031326)	4068	163	95.04	+	1.72	7.61e-13	1.69e-09
regulation of primary metabolic process (GO:0080090)	5825	209	136.08	+	1.54	2.58e-12	5e-09
regulation of macromolecule metabolic process (GO:0060255)	6188	218	144.56	+	1.51	4.15e-12	7.17e-09
regulation of macromolecule biosynthetic process (GO:0010556)	3961	157	92.54	+	1.7	6.01e-12	9.34e-09
regulation of DNA-templated transcription (GO:0006355)	3450	142	80.6	+	1.76	8.29e-12	1.17e-08
regulation of gene expression (GO:0010468)	4888	182	114.19	+	1.59	9.96e-12	1.29e-08
regulation of RNA biosynthetic process (GO:2001141)	3473	142	81.14	+	1.75	1.45e-11	1.61e-08
regulation of nitrogen compound metabolic process (GO:0051171)	5646	202	131.9	+	1.53	1.41e-11	1.68e-08
regulation of cellular metabolic process (GO:0031323)	5482	197	128.07	+	1.54	1.92e-11	1.99e-08
regulation of nucleobase-containing compound metabolic process (GO:0019219)	4051	156	94.64	+	1.65	6.86e-11	6.66e-08
regulation of RNA metabolic process (GO:0051252)	3766	146	87.98	+	1.66	3.12e-10	2.85e-07
regulation of multicellular organismal process (GO:0051239)	2983	118	69.69	+	1.69	1.06e-08	9.17e-06
regulation of axonogenesis (GO:0050770)	157	18	3.67	+	4.91	1.14e-07	9.34e-05
negative regulation of cell development (GO:0010721)	279	23	6.52	+	3.53	5.23e-07	0.000406
negative regulation of neurogenesis (GO:0050768)	148	16	3.46	+	4.63	1.18e-06	0.000871
neuron projection guidance (GO:0097485)	234	20	5.47	+	3.66	1.73e-06	0.00117
axon guidance (GO:0007411)	234	20	5.47	+	3.66	1.73e-06	0.00122
negative regulation of nervous system development (GO:0051961)	155	16	3.62	+	4.42	2.05e-06	0.00133
regulation of neurogenesis (GO:0050767)	386	26	9.02	+	2.88	3.36e-06	0.00209
regulation of biological quality (GO:0065008)	2934	107	68.54	+	1.56	3.73e-06	0.00223
anatomical structure development (GO:0048856)	5201	167	121.51	+	1.37	4.96e-06	0.00285
regulation of cell differentiation (GO:0045595)	1558	66	36.4	+	1.81	5.35e-06	0.00286
regulation of developmental process (GO:0050793)	2462	93	57.52	+	1.62	5.18e-06	0.00287
anatomical structure morphogenesis (GO:0009653)	2244	86	52.42	+	1.64	6.29e-06	0.00296
axonogenesis (GO:0007409)	375	25	8.76	+	2.85	6.14e-06	0.00298
regulation of cell communication (GO:0010646)	3405	119	79.55	+	1.5	5.79e-06	0.00299
cell differentiation (GO:0030154)	3590	124	83.87	+	1.48	6.68e-06	0.00305
protein modification by small protein conjugation or removal (GO:0070647)	859	3	20.07	-	0.15	6.13e-06	0.00307
positive regulation of multicellular organismal process (GO:0051240)	1654	68	38.64	+	1.76	9.66e-06	0.00417
cellular developmental process (GO:0048869)	3614	124	84.43	+	1.47	9.39e-06	0.00417
regulation of signaling (GO:0023051)	3396	118	79.34	+	1.49	9.99e-06	0.00419
multicellular organism development (GO:0007275)	3966	133	92.65	+	1.44	1.13e-05	0.00463
cell part morphogenesis (GO:0032990)	519	30	12.12	+	2.47	1.33e-05	0.00531
regulation of cell size (GO:0008361)	184	16	4.3	+	3.72	1.53e-05	0.00579
regulation of response to stimulus (GO:0048583)	3960	132	92.51	+	1.43	1.5e-05	0.00583
cell morphogenesis involved in neuron differentiation (GO:0048667)	450	27	10.51	+	2.57	1.59e-05	0.00589
cell junction organization (GO:0034330)	531	30	12.41	+	2.42	1.82e-05	0.00641
cell projection morphogenesis (GO:0048858)	499	29	11.66	+	2.49	1.8e-05	0.00649
axon development (GO:0061564)	430	26	10.05	+	2.59	2.01e-05	0.00695
modification-dependent protein catabolic process (GO:0019941)	596	1	13.92	-	0.07	2.1e-05	0.00708
modification-dependent macromolecule catabolic process (GO:0043632)	607	1	14.18	-	0.07	2.18e-05	0.00719
synapse organization (GO:0050808)	333	22	7.78	+	2.83	2.51e-05	0.00811
ubiquitin-dependent protein catabolic process (GO:0006511)	585	1	13.67	-	0.07	3.09e-05	0.00961
neuron projection morphogenesis (GO:0048812)	489	28	11.42	+	2.45	3.03e-05	0.00961
chemotaxis (GO:0006935)	522	29	12.19	+	2.38	3.24e-05	0.00968
taxis (GO:0042330)	524	29	12.24	+	2.37	3.43e-05	0.0097
cell morphogenesis (GO:0000902)	687	35	16.05	+	2.18	3.32e-05	0.00972
nervous system development (GO:0007399)	2233	83	52.17	+	1.59	3.21e-05	0.00979
plasma membrane bounded cell projection morphogenesis (GO:0120039)	494	28	11.54	+	2.43	3.43e-05	0.00987
regulation of nervous system development (GO:0051960)	466	27	10.89	+	2.48	3.83e-05	0.0106
detection of stimulus involved in sensory perception (GO:0050906)	565	1	13.2	-	0.08	4.48e-05	0.0122
developmental process (GO:0032502)	5702	175	133.21	+	1.31	4.59e-05	0.0123
negative regulation of cell differentiation (GO:0045596)	670	34	15.65	+	2.17	4.71e-05	0.0124
cellular component morphogenesis (GO:0032989)	619	32	14.46	+	2.21	4.81e-05	0.0124
macromolecule metabolic process (GO:0043170)	5887	98	137.53	-	0.71	5.15e-05	0.0131
negative regulation of axonogenesis (GO:0050771)	67	9	1.57	+	5.75	5.74e-05	0.0144
regulation of cell development (GO:0060284)	829	39	19.37	+	2.01	6.11e-05	0.0148
regulation of trans-synaptic signaling (GO:0099177)	486	27	11.35	+	2.38	6.23e-05	0.0149
modulation of chemical synaptic transmission (GO:0050804)	485	27	11.33	+	2.38	6.06e-05	0.0149
protein ubiquitination (GO:0016567)	638	2	14.9	-	0.13	7.27e-05	0.0171
locomotion (GO:0040011)	543	29	12.69	+	2.29	8.09e-05	0.0188
generation of neurons (GO:0048699)	1151	49	26.89	+	1.82	8.6e-05	0.0196
mesenchymal cell differentiation (GO:0048762)	171	14	3.99	+	3.5	9.42e-05	0.0212
regulation of extent of cell growth (GO:0061387)	109	11	2.55	+	4.32	9.7e-05	0.0215
animal organ development (GO:0048513)	2925	100	68.33	+	1.46	9.89e-05	0.0216
protein modification by small protein conjugation (GO:0032446)	716	3	16.73	-	0.18	0.000103	0.0222
regulation of cell adhesion (GO:0030155)	789	37	18.43	+	2.01	0.000109	0.0224
cell morphogenesis involved in differentiation (GO:0000904)	522	28	12.19	+	2.3	0.000109	0.0227
neurogenesis (GO:0022008)	1321	54	30.86	+	1.75	0.000109	0.023
negative regulation of multicellular organismal process (GO:0051241)	1125	48	26.28	+	1.83	0.000109	0.0232
regulation of multicellular organismal development (GO:2000026)	1401	56	32.73	+	1.71	0.000121	0.0237
neuron projection development (GO:0031175)	700	34	16.35	+	2.08	0.000118	0.0238
system development (GO:0048731)	3553	117	83.01	+	1.41	0.00012	0.0238
neuron differentiation (GO:0030182)	1081	46	25.25	+	1.82	0.00013	0.025
semaphorin-plexin signaling pathway (GO:0071526)	43	7	1	+	6.97	0.000132	0.025
response to chemical (GO:0042221)	3899	126	91.09	+	1.38	0.000129	0.0251
regulation of axon extension (GO:0030516)	94	10	2.2	+	4.55	0.000135	0.0252
detection of chemical stimulus (GO:0009593)	524	1	12.24	-	0.08	0.000146	0.027
multicellular organismal process (GO:0032501)	6713	197	156.83	+	1.26	0.000151	0.0275
regulation of anatomical structure morphogenesis (GO:0022603)	871	39	20.35	+	1.92	0.000157	0.0283
positive regulation of developmental process (GO:0051094)	1319	53	30.81	+	1.72	0.000166	0.0296
cell migration (GO:0016477)	892	40	20.84	+	1.92	0.000172	0.0304
biological_process (GO:0008150)	17812	443	416.12	+	1.06	0.000184	0.0318
Unclassified (UNCLASSIFIED)	2777	38	64.88	-	0.59	0.000184	0.0321
detection of stimulus (GO:0051606)	686	3	16.03	-	0.19	0.000213	0.0364
collagen biosynthetic process (GO:0032964)	10	4	0.23	+	17.12	0.000224	0.0378
negative regulation of developmental process (GO:0051093)	919	40	21.47	+	1.86	0.000231	0.0386
response to organic substance (GO:0010033)	2592	89	60.55	+	1.47	0.000234	0.0387
nitrogen compound metabolic process (GO:0006807)	6614	117	154.52	-	0.76	0.000244	0.0399
bone trabecula morphogenesis (GO:0061430)	11	4	0.26	+	15.57	0.0003	0.0485
detection of chemical stimulus involved in sensory perception (GO:0050907)	491	1	11.47	-	0.09	0.000311	0.0498
