## Supplementary material for "The histone methyltransferase SETD2 regulates HIV expression and latency through a post-transcriptional mechanism": Table S7

### Sheet: Table S7- GO Downregulated gene
Analysis Type:	PANTHER Overrepresentation Test (Released 20230705)
Annotation Version and Release Date:	GO Ontology database DOI: 10.5281/zenodo.7942786 Released 2023-05-10
Analyzed List:	upload_1 (Homo sapiens)
Reference List:	Homo sapiens (all genes in database)
Test Type:	FISHER
Correction:	FDR
GO molecular function complete	Homo sapiens - REFLIST (20589)	upload_1 (481)	upload_1 (expected)	upload_1 (over/under)	upload_1 (fold Enrichment)	upload_1 (raw P-value)	upload_1 (FDR)
RNA polymerase II transcription regulatory region sequence-specific DNA binding (GO:0000977)	1408	102	32.89	+	3.1	9.94e-24	2.51e-20
DNA-binding transcription factor activity (GO:0003700)	1426	103	33.31	+	3.09	7.03e-24	3.55e-20
DNA-binding transcription factor activity, RNA polymerase II-specific (GO:0000981)	1374	99	32.1	+	3.08	7.64e-23	1.29e-19
sequence-specific double-stranded DNA binding (GO:1990837)	1570	106	36.68	+	2.89	1.85e-22	2.34e-19
transcription regulatory region nucleic acid binding (GO:0001067)	1508	103	35.23	+	2.92	3.77e-22	3.18e-19
transcription cis-regulatory region binding (GO:0000976)	1506	103	35.18	+	2.93	3.43e-22	3.47e-19
double-stranded DNA binding (GO:0003690)	1666	107	38.92	+	2.75	4.11e-21	2.97e-18
cis-regulatory region sequence-specific DNA binding (GO:0000987)	1216	89	28.41	+	3.13	6.65e-21	4.21e-18
RNA polymerase II cis-regulatory region sequence-specific DNA binding (GO:0000978)	1194	88	27.89	+	3.15	7.52e-21	4.22e-18
sequence-specific DNA binding (GO:0043565)	1686	106	39.39	+	2.69	2.97e-20	1.5e-17
transcription regulator activity (GO:0140110)	1932	115	45.14	+	2.55	4.18e-20	1.92e-17
DNA binding (GO:0003677)	2525	117	58.99	+	1.98	7.95e-13	3.35e-10
heterocyclic compound binding (GO:1901363)	5998	214	140.13	+	1.53	1.9e-12	7.38e-10
organic cyclic compound binding (GO:0097159)	6069	215	141.78	+	1.52	3.28e-12	1.19e-09
ion binding (GO:0043167)	6124	211	143.07	+	1.47	1.21e-10	4.08e-08
nucleic acid binding (GO:0003676)	4023	154	93.99	+	1.64	1.9e-10	5.99e-08
metal ion binding (GO:0046872)	4328	158	101.11	+	1.56	2.54e-09	7.57e-07
cation binding (GO:0043169)	4417	160	103.19	+	1.55	3.33e-09	9.35e-07
binding (GO:0005488)	16616	435	388.18	+	1.12	9.51e-09	2.53e-06
molecular_function (GO:0003674)	18286	459	427.2	+	1.07	6.36e-07	0.000153
Unclassified (UNCLASSIFIED)	2303	22	53.8	-	0.41	6.36e-07	0.000161
DNA-binding transcription repressor activity (GO:0001217)	337	23	7.87	+	2.92	1.01e-05	0.00232
ATP-dependent protein folding chaperone (GO:0140662)	40	8	0.93	+	8.56	1.18e-05	0.00259
signaling receptor binding (GO:0005102)	1518	61	35.46	+	1.72	4.92e-05	0.0104
protein folding chaperone (GO:0044183)	67	9	1.57	+	5.75	5.74e-05	0.0116
DNA-binding transcription repressor activity, RNA polymerase II-specific (GO:0001227)	331	21	7.73	+	2.72	6.6e-05	0.0128
cell adhesion molecule binding (GO:0050839)	550	29	12.85	+	2.26	9.17e-05	0.0172
